# Cohesin and NuRD Antagonistically Drive Alternative Neuronal Fates via PLZF Transcription Factors

**DOI:** 10.64898/2026.04.16.718828

**Authors:** Dongyeop Lee, Takashi Hirose, H. Robert Horvitz

## Abstract

Diverse genetic and epigenetic factors cooperate to specify cellular fates during development. Establishing these fates is especially critical in the nervous system, which comprises diverse neuronal cell types. How genomic architecture interfaces with epigenetic regulators to drive transcriptional programs underlying neuronal fates remains poorly understood. Here we show that cohesin, a protein complex that shapes genomic architecture, promotes GABAergic fate specification in a subset of neurons in the nematode *Caenorhabditis elegans*. This process is facilitated by EOR-1, a homolog of the human promyelocytic leukemia zinc finger (PLZF) transcription factor. The nucleosome remodeling and deacetylase (NuRD) complex and TRA-4, another PLZF homolog, promote tyraminergic fate in the normally GABAergic neurons when cohesin or EOR-1 function is lost, revealing an antagonistic mechanism determining alternative neuronal fates. These findings highlight a critical interplay among genome architecture, epigenetic remodeling and transcriptional regulation in neuronal fate specification and, given the evolutionary conservation of these factors, suggest a mechanism underlying neural development across species.

**Teaser:** Genomic architecture, epigenetic and genetic factors interact to determine specific neuronal fates during development.
