## Supplementary material for "Cohesin and NuRD Antagonistically Drive Alternative Neuronal Fates via PLZF Transcription Factors": Lee et al., Supplementary Data S2_Strains

### Sheet: Strain
Strain	Genotype	Source
N2	Bristol wild type	CGC
CB4856	Hawaiian wild type	CGC
MT16228	nIs180 I	Horvtiz lab collection
MT25812	nIs180 I; eor-2(n5163) X	This study
MT25815	nIs180 I; eor-2(n5294) X	This study
MT25992	nIs180 I; nIs874 II	This study
MT26144	nIs180 I; eor-2(n5163) X; nEx3030	This study
MT26145	nIs180 I; eor-2(n5294) X; nEx3031	This study
MT26156	nIs180 I; eor-2(cs42) X	This study
MT26234	nIs180 I; eor-1(cs28) IV	This study
MT26235	nIs180 I; eor-1(cs28) IV; eor-2(n5163) X	This study
MT26237	nIs180 I; rol-6(su1006) II; nIs349 X	This study
MT26284	nIs180 I; nIs874; eor-1(cs28) IV	This study
MT26297	nIs180 I; rol-6(su1006dm) II; coh-1(n6608) nIs349 X	This study
MT26302	nIs180 I; nIs878	This study
MT26381	nEx3050	This study
MT26396	nIs180 I; eor-1(cs28) IV; nIs878	This study
MT26408	nIs180 I; eor-2(n6588) X	This study
MT26410	nIs180 I; nIs349 coh-1(n6608) X	This study
MT26411	eor-1(cs28) IV; nEx3050	This study
MT26434	mau-2(qm160) I; nEx3050	This study
MT26436	nIs180 I; eor-2(n6588) X; nEx3051	This study
MT26450	nIs180 I; coh-1(n6618) X	This study
MT26479	coh-1(n6618) X; nEx3050	This study
MT26514	lin-15AB(n765ts) X; nEx3072	This study
MT26600	nIs883 IV	This study
MT26676	juIs76 II; him-5(e1490) otIs564 V	This study
MT26677	juIs76 II; eor-1(cs28) IV; him-5(e1490) otIs564 V	This study
MT26692	scc-2(n6656) II; eor-1(cs28) IV; nEx3050	This study
MT26693	scc-2(n6656) II; nEx3050	This study
MT26786	eor-1(cs28) nIs883 IV	This study
MT26787	juIs76 II; him-5(e1490) otIs564 V; coh-1(n6618) X	This study
MT26788	scc-2(n6656) juIs76 II; him-5(e1490) otIs564 V	This study
MT26789	mau-2(qm160) I; juIs76 II; him-5(e1490) otIs564 V	This study
MT26828	nIs180 I; coh-1(n6618) X; nIs878	This study
MT26829	nIs180 I; nIs874 II; coh-1(n6618) X	This study
MT26850	scc-2(n6656) II; nIs883 IV	This study
MT26852	nIs883 IV; coh-1(n6618) X	This study
MT26854	mau-2(qm160) I; nIs883 IV	This study
MT26861	nIs883 IV; tra-4(bc250) X	This study
MT26878	scc-2(n6656) II; otIs669 V; nEx3060	This study
MT26949	nIs180 I; rol-6(su1006dm) II; nIs349 X coh-1(n6608) X; nEx3168	This study
MT26953	eor-1(cs28) nIs883 IV; tra-4(bc250) X	This study
MT26990	mau-2(qm160) I; nIs883 IV; tra-4(bc250) X	This study
MT27001	ceh-10(n6695) III; nIs884	This study
MT27003	scc-2(n6656) II; nIs883 IV; tra-4(bc250) X	This study
MT27005	scc-2(n6656) II juIs76 II; him-5(e1490) otIs564 V; tra-4(bc250) X	This study
MT27006	mau-2(qm160) I; juIs76 II; him-5(e1490) otIs564 V; tra-4(bc250) X	This study
MT27008	juIs76 II; eor-1(cs28) IV; him-5(e1490) otIs564 V; tra-4(bc250) X	This study
MT27014	nIs883 IV; tra-4(bc250) coh-1(n6618) X	This study
MT27017	nIs883 IV; hda-1(cw2) V	This study
MT27018	nIs883 IV; hda-1(cw2) V; tra-4(bc250) X	This study
MT27019	eor-1(cs28) nIs883 IV; hda-1(cw2) V; tra-4(bc250) X	This study
MT27020	eor-1(cs28) nIs883 IV; hda-1(cw2) V	This study
MT27024	otIs564 nIs889 V	This study
MT27033	juIs76 II; him-5(e1490) otIs564 V; tra-4(bc250) X	This study
MT27042	juIs76 II; ceh-10(n6695) III; him-5(e1490) otIs564 V; nIs884	This study
MT27065	otIs564 nIs889 V; coh-1(n6618) X	This study
MT27066	mau-2(qm160) I; otIs564 nIs889 V	This study
MT27067	scc-2(n6656) II; otIs564 nIs889 V	This study
MT27068	eor-1(cs28); otIs564 nIs889 V	This study
MT27072	juIs76 II; nhr-67(ot202) IV; him-5(e1490) otIs564 V	This study
MT27115	eor-1(cs28) nIs883 IV; nEx3176	This study
MT27117	nhr-67(ot202) IV; otIs564 nIs889[F23H12.7p::4xNLS::GFP + lin-15AB(+)] V	This study
MT27122	bcIs25 IV; him-5(e1490) otIs564 V; coh-1(n6618) X	This study
MT27123	bcIs25 IV; him-5(e1490) otIs564 V	This study
MT27124	dat-1(syb4741[dat-1::T2A::NeonGreen]) III; him-5(e1490) otIs564 V	This study
MT27125	dat-1(syb4741[dat-1::T2A::NeonGreen]) III; him-5(e1490) otIs564 V; coh-1(n6618) X	This study
MT27128	otIs388 pha-1(e2123) III; him-5(e1490) otIs564 V	This study
MT27129	otIs388 pha-1(e2123) III; him-5(e1490) otIs564 V; coh-1(n6618) X	This study
MT27130	nIs180 I; him-5(e1490) otIs564 V	This study
MT27131	nIs180 I; him-5(e1490) otIs564 V; coh-1(n6618) X	This study
MT27132	pha-1(e2123ts) III; nEx3210	This study
MT27207	him-5(e1490) otIs564 V; vsIs48 X	This study
MT27208	nIs107 III; him-5(e1490) otIs564 V	This study
MT27209	nIs107 III; him-5(e1490) otIs564 V; coh-1(n6618) X	This study
MT27215	nIs896	This study
MT27216	him-5(e1490) otIs564 V; coh-1(n6718) vsIs48 X	This study
MT27219	pha-1(e2123ts) III; nEx3236	This study
MT27225	coh-1(n6618) X; nIs896	This study
MT27226	eor-1(cs28) IV; nIs896	This study
MT27227	scc-2(n6656) II; nIs896	This study
MT27228	mau-2(qm160) I; nIs896	This study
MT27229	otIs565 IV; him-5(e1490) V; nIs896	This study
MT27237	eor-1(cs28) nIs883; tra-4(bc250); nEx3242	This study
MT27250	tra-4(bc250) coh-1(n6618) X; nIs896	This study
MT27251	eor-1(cs28) IV; tra-4(bc250) X; nIs896	This study
MT27254	juIs76 II; him-5(e1490) otIs564 V; tra-4(bc250) coh-1(n6618) X	This study

### Sheet: Transgene information
Allele	Genotype	Description
nEx2914	[tbh-1p::4xNLS::mCherry::unc-54 3'UTR (75 ng/µl) + ges-1p::mCherry (25 ng/µl)]	Extrachromosomal
nEx3030	[eor-2(+) (25 ng/µl) + ges-1p::mCherry (75 ng/µl)]	Extrachromosomal
nEx3031	[eor-2(+) (25 ng/µl) + ges-1p::mCherry (75 ng/µl)]	Extrachromosomal
nEx3036	[F23H12.7p::4xNLS::mCherry::unc-54 3'UTR (25 ng/µl) + ges-1p::mCherry (75 ng/µl)]	Extrachromosomal
nEx3050	[tbh-1p::4xNLS::mCherry::unc-54 3'UTR (40 ng/µl) + F23H12.7p::4xNLS::GFP::unc-54 3'UTR (40 ng/µl) + ges-1p::mCherry (20 ng/µl)]	Extrachromosomal
nEx3051	[eor-2(+) (50 ng/µl) + ges-1p::mCherry (50 ng/µl)]	Extrachromosomal
nEx3060	[F23H12.7p::4xNLS::GFP::unc-54 3'UTR (50 ng/µl) + lin-15AB(+) (50 ng/µl)]	Extrachromosomal
nEx3072	[tbh-1p::4xNLS::mCherry::unc-54 3'UTR (50 ng/µl) + F23H12.7p::4xNLS::GFP::unc-54 3'UTR (25 ng/µl) + lin-15AB(+) (25 ng/µl)]	Extrachromosomal
nEx3168	[coh-1p::coh-1::linker::wrmScarlet::4xFLAG::coh-1 3'UTR (20 ng/µl) + 1kb ladder (80 ng/µl)]	Extrachromosomal
nEx3176	[eor-1p::eor-1::linker::GFP::HA::eor-1 3'UTR (10 ng/µl) + ges-1p::mCherry (5 ng/µl) + lin-15AB(+) (10 ng/µl) + 1kb ladder (80 ng/µl)]	Extrachromosomal
nEx3210	[ins-13p::GFP::3xFLAG::unc-54 3'UTR (50 ng/µl) + ges-1p::mCherry (10 ng/µl) + lin-15AB(+) (15 ng/µl) + pha-1(+) (15 ng/µl) + 1kb ladder (20 ng/µl)]	Extrachromosomal
nEx3236	[coh-1p::coh-1::linker::wrmScarlet::3xFLAG::coh-1 3'UTR (20 ng/ul) + eor-1p::eor-1::linker::GFP::HA::eor-1 3'UTR (20 ng/ul) + pha-1(+) (15 ng/ul) + 1kb ladder (45 ng/ul)]	Extrachromosomal
nEx3242	[tra-4p::3xFLAG::GFP::linker::tra-4::tra-4 3'UTR (20 ng/ul) + ges-1p::mCherry (10 ng/ul) + rol-6(su1006dm) (20 ng/ul)]	Extrachromosomal
bcIs25	[tph-1p::GFP] IV
juIs76	[unc-25p::GFP + lin-15AB(+)] II
nIs107	[tbh-1p::GFP + lin-15AB(+)] III
nIs180	[tdc-1p::4xNLS::GFP] I
nIs349	[ceh-28p::4xNLS::mCherry + lin-15AB(+)] X
nIs874	[tbh-1p::4xNLS::mCherry::unc-54 3'UTR + ges-1p::mcherry] II	Integrated nEx2914
nIs878	[F23H12.7p::4xNLS::mCherry::unc-54 3'UTR + ges-1p::mCherry]	Integrated nEx3036
nIs883	[F23H12.7p::4xNLS::GFP::unc-54 3'UTR + tbh-1p::4xNLS::mCherry::unc-54 3'UTR + lin-15AB(+)] IV	Integrated nEx3072
nIs884	[F23H12.7p::4xNLS::GFP::unc-54 3'UTR + tbh-1p::4xNLS::mCherry::unc-54 3'UTR + lin-15AB(+)]	Integrated nEx3072
nIs889	[F23H12.7p::4xNLS::GFP::unc-54 3'UTR + lin-15AB(+)] V	Integrated nEx3060
nIs896	[ins-13p::GFP::3xFLAG::unc-54 3'UTR]	Integrated nEx3210
otIs388	[eat-4(fosmid)::SL2::YFP::H2B + pha-1(+)] III
otIs564	[unc-47(fosmid)::SL2::H2B::mChOpti + pha-1(+)] V
otIs565	[unc-47(fosmid)::SL2::H2B::mChOpti + pha-1(+)]
syb4741	[dat-1::T2A::NeonGreen] III
vsIs48	[unc-17/cha-1p::GFP] X
